# Variation in relaxation of non-photochemical quenching in a soybean nested association mapping panel as a potential source for breeding improved photosynthesis

**DOI:** 10.1101/2020.07.29.201210

**Authors:** Steven J. Burgess, Elsa de Becker, Stephanie Cullum, Isla Causon, Iulia Floristeanu, Kher Xing Chan, Caitlin E. Moore, Brian W. Diers, Stephen P. Long

## Abstract

Improving the efficiency of crop photosynthesis has the potential to increase yields. Genetic manipulation showed photosynthesis can be improved in Tobacco by speeding up relaxation of photoprotective mechanisms, known as non-photochemical quenching (NPQ), during high to low light transitions. However, it is unclear if natural variation in NPQ relaxation can be exploited in crop breeding programs. To address this issue, we measured NPQ relaxation in the 41 parents of a soybean NAM population in field experiments in Illinois during 2018 and 2019. There was significant variation in amount and rate of fast, energy dependent quenching (qE) between genotypes. However, strong environmental effects led to a lack of correlation between values measured over the two growing season, and low broad-sense heritability estimates (< 0.3). These data suggest that either improvements in screening techniques, or transgenic manipulation, will be required to unlock the potential for improving the efficiency of NPQ relaxation in soybean.

**Table of Abbreviations:** 
