## Supplemental Data 1 for "Variation in relaxation of non-photochemical quenching in a soybean nested association mapping panel as a potential source for breeding improved photosynthesis"

### Sheet: Supplementary Data 1
Supplementary Data 1: NPQ Relaxation kinetics of 41 founder lines of soybean NAM population in 2018 and 2019
Included in this sheet
All-parameter values
	Description: Calculated NPQ parameters for all biological and technical replicates after filtering (see methods)
	Columns
		Year	Year samples imaged
		plate_number	label of plate measured in imager
		plot_number	number of plot in field
		Accession	Soybean accession ID
		ID	NAM accession number (RC is reference line)
		BioRep	Biological Replicate Number
		AqI	Long term NPQ
		AqE	Energy dependent non-photochemical quenching
		tqE	half-life of qE relaxation (min)
		AqM	Medium term NPQ
		tqM	half-life of qM relaxation (min)
		maxNPQ	Maximum recorded NPQ value after 10 min illumination
2018-mean-sd
	Description: Mean and standard deviation for NPQ parameters of 41 parental founder lines after filtering in 2019
	Columns
		NAM_ID	NAM accession number (RC is reference line)
		where xx is a given NPQ parameter the columns are labeled
		xx.mean	Mean NPQ parameter value per NAM accession in 2018
		xx.sd	Standard deviation of NPQ parameter per NAM accession in 2018
2019-mean-sd
	Description: Mean and standard deviation for NPQ parameters of 41 parental founder lines after filtering in 2019
	Columns
		NAM_ID	NAM accession number (RC is reference line)
		where xx is a given NPQ parameter the columns are labeled
		xx.mean	Mean NPQ parameter value per NAM accession in 2018
		xx.sd	Standard deviation of NPQ parameter per NAM accession in 2018
2018-summary
	Description: Summary statistics of NPQ relaxation kinetics measured in 2018
	Columns
		Parameter	NPQ relaxation parameter
		Min.	Minimum measured value
		1st Qu.	0.25 Quantile
		Median	Median measured value
		Mean	Mean measured value
		3rd Qu.	0.75 quantile
		Max.	Maximum measured value
2019-summary
	Description: Summary statistics of NPQ relaxation kinetics measured in 2018
	Columns
		Parameter	NPQ relaxation parameter
		Min.	Minimum measured value
		1st Qu.	0.25 Quantile
		Median	Median measured value
		Mean	Mean measured value
		3rd Qu.	0.75 quantile
		Max.	Maximum measured value

### Sheet: All-parameter-values
Year	plate_number	plot_number	Accession	ID	BioRep	AqI	AqE	tqE	AqM	tqM	maxNPQ
2018	2018-07-26-1	10	LG00-3372	NAM38	1	0.359219	1.60053	0.39566	0.768049	11.6823	2.728
2018	2018-07-26-2	100	LD02-4485	NAM12	3	0.420172	2.41708	0.48158	0.877511	17.8141	3.7153
2018	2018-07-26-1	101	LG04-4717	NAM26	3	0.413587	2.25107	0.44421	0.693133	15.6596	3.3577
2018	2018-07-26-1	102	LD00-3309	NAM10	3	0.967986	2.12176	0.59881	0.574884	10.6438	3.6662
2018	2018-07-26-1	103	LG05-4464	NAM29	3	0.132489	2.0311	0.53491	0.613455	14.7488	2.7771
2018	2018-07-26-1	104	PI404188A	NAM54	3	0.668528	1.70537	0.50266	0.558597	15.144	2.9331
2018	2018-07-26-1	105	CL0J173-6-8	NAM6	3	0.577747	2.24866	0.39055	0.710275	5.9826	3.5368
2018	2018-07-26-1	106	LG05-4292	NAM27	3	0.357332	2.10494	0.40624	0.537748	28.9405	3
2018	2018-07-26-1	108	LG97-7012	NAM36	3	0.175534	2.28895	0.40954	0.809323	32.9853	3.2737
2018	2018-07-26-2	11	NE3001	NAM18	1	0.800814	1.86132	0.4693	0.76491	7.4699	3.4275
2018	2018-07-26-1	110	LG00-3372	NAM38	3	0.766151	1.20459	0.41757	0.723137	8.1778	2.6941
2018	2018-07-26-2	111	PI398881	NAM40	3	0.905727	2.00603	0.38309	0.590898	7.7561	3.5028
2018	2018-07-26-2	112	TN05-3027	NAM2	3	0.876428	2.03794	0.27861	0.502032	9.2282	3.4164
2018	2018-07-26-2	113	5M20-2-5-2	NAM4	3	0.590336	1.84039	0.59894	0.877303	12.0047	3.3095
2018	2018-07-26-2	115	Prohio	NAM9	3	0.774454	1.67647	0.36108	0.368387	7.1174	2.8193
2018	2018-07-26-2	116	LG03-2979	NAM24	3	0.901812	2.06199	0.44019	0.465295	7.2927	3.4293
2018	2018-07-26-2	117	HS6-3976	NAM8	3	0.513137	1.99397	0.45904	0.991948	11.9049	3.5
2018	2018-07-26-2	119	NE3001	NAM18	3	0.941033	1.65771	0.53552	0.402393	8.6185	3.0019
2018	2018-07-26-2	120	LG90-2550	NAM31	3	0.869851	2.20927	0.37555	0.587303	11.6049	3.6664
2018	2018-07-26-1	122	PI561370	NAM50	3	0.89725	1.71074	0.44307	0.892907	3.2749	3.501
2018	2018-07-26-1	123	LG04-6000	NAM39	3	0.418213	1.75067	0.43239	0.719618	18.6094	2.8885
2018	2018-07-26-1	124	S06-13640	NAM17	3	0.448353	2.27662	0.62688	0.97383	21.9232	3.7026
2018	2018-07-26-1	125	4J105-3-4	NAM3	3	0.704383	1.74361	0.54094	0.9944	17.077	3.4437
2018	2018-07-26-1	126	PI427136	NAM41	3	0.277808	2.8272	0.52006	0.823824	20.1092	3.9297
2018	2018-07-26-1	127	LG05-4292	NAM27	4	0.571865	2.12194	0.561	0.556448	10.7895	3.2515
2018	2018-07-26-1	128	CL0J173-6-8	NAM6	4	0.372627	1.38439	0.40586	0.890512	15.5673	2.6475
2018	2018-07-26-2	13	LG92-1255	NAM32	1	0.535112	2.12687	0.25956	0.61171	14.0032	3.2737
2018	2018-07-26-1	130	LG03-2979	NAM24	4	0.553111	1.60748	0.5076	0.772462	13.739	2.9331
2018	2018-07-26-2	132	LG98-1605	NAM37	4	0.53596	1.38984	0.45661	0.613475	10.1316	2.5397
2018	2018-07-26-2	135	LD02-9050	NAM13	4	0.744488	1.48131	0.37786	0.676525	5.4918	2.9024
2018	2018-07-26-2	136	LG94-1906	NAM34	4	0.408422	2.21073	0.67208	0.949232	13.9528	3.572
2018	2018-07-26-2	137	LG94-1128	NAM33	4	0.941033	1.65771	0.53552	0.402393	8.6185	3.0019
2018	2018-07-26-2	138	S06-13640	NAM17	4	0.812523	2.39141	0.38902	0.615175	13.4078	3.8193
2018	2018-07-26-2	14	LG94-1906	NAM34	1	0.490593	2.31992	0.45096	0.605791	23.1977	3.4164
2018	2018-07-26-1	141	Skylla	NAM22	4	0.701277	1.86637	0.38207	0.83456	8.0187	3.4024
2018	2018-07-26-1	143	PI561370	NAM50	4	0.782858	1.78268	0.40246	0.432501	3.8677	2.9981
2018	2018-07-26-1	144	LG04-6000	NAM39	4	0.589264	2.01067	0.6797	0.968309	14.4977	3.5708
2018	2018-07-26-1	145	LD01-5907	NAM11	4	0.56965	2.2233	0.64786	0.737524	28.4988	3.5331
2018	2018-07-26-1	146	TN05-3027	NAM2	4	0.656707	2.40225	0.38856	0.471173	8.1143	3.5301
2018	2018-07-26-1	147	LG05-4317	NAM28	4	0.50173	1.99099	0.63611	0.807388	25.152	3.3021
2018	2018-07-26-1	149	MaGellan	NAM14	4	0.503312	1.65271	0.69909	0.934326	9.6431	3.0921
2018	2018-07-26-2	15	LG97-7012	NAM36	1	0.595718	1.86529	0.41796	0.741258	17.1128	3.2026
2018	2018-07-26-1	150	Maverick	NAM15	4	0.858329	1.91644	0.50435	0.910768	6.5949	3.6856
2018	2018-07-26-2	152	5M20-2-5-2	NAM4	4	0.606579	1.64424	0.44055	0.749931	13.0677	3.0009
2018	2018-07-26-2	154	PI398881	NAM40	4	0.530561	2.37245	0.24265	0.679786	19.081	3.5828
2018	2018-07-26-2	156	PI507681B	NAM46	4	0.805491	1.85981	0.3597	0.444993	22.8795	3.1104
2018	2018-07-26-2	157	PI574486	NAM64	4	0.312607	2.12824	0.37393	0.560816	32.6603	3.0014
2018	2018-07-26-2	159	LG90-2550	NAM31	4	0.935959	1.47768	0.38896	0.678448	3.0049	3.0921
2018	2018-07-26-2	16	PI398881	NAM40	1	0.327505	2.52662	0.41573	0.874388	25.2091	3.728
2018	2018-07-26-1	161	LG92-1255	NAM32	4	0.288461	2.44752	0.48638	1.01336	19.6187	3.75
2018	2018-07-26-1	162	PI427136	NAM41	4	0.3871	1.84002	0.4993	0.71221	17.1057	2.9403
2018	2018-07-26-1	163	LG03-3191	NAM25	4	0.91859	2.12567	0.47713	0.755485	5.7687	3.8
2018	2018-07-26-1	165	PI437169B	NAM42	4	0.283507	1.84547	0.59729	0.726932	24.5103	2.858
2018	2018-07-26-1	167	LG05-4464	NAM29	4	0.231995	1.58529	0.40191	0.534734	32.0714	2.3519
2018	2018-07-26-1	169	Skylla	NAM22	5	0.48375	2.22905	0.4967	0.619051	12.991	3.3328
2018	2018-07-26-2	17	IA3023	RC	1	0.61853	1.63756	0.50184	0.744947	9.3917	3.0014
2018	2018-07-26-1	170	LD01-5907	NAM11	5	0.115952	1.93232	0.55701	0.653677	27.6761	2.7017
2018	2018-07-26-2	172	LG92-1255	NAM32	5	0.846925	1.55444	0.33722	0.764239	4.4602	3.1656
2018	2018-07-26-2	173	LG94-1906	NAM34	5	0.837971	2.29948	0.5477	0.785977	9.1744	3.925
2018	2018-07-26-2	174	LG04-4717	NAM26	5	0.815143	1.32075	0.23347	0.641209	4.1866	2.7771
2018	2018-07-26-2	175	PI437169B	NAM42	5	0.722335	2.11829	0.61181	0.728429	18.9379	3.572
2018	2018-07-26-2	176	TN05-3027	NAM2	5	1.09411	1.46215	0.20256	0.658735	1.8322	3.215
2018	2018-07-26-2	178	NE3001	NAM18	5	0.297536	2.28568	0.76602	0.71438	18.3523	3.3021
2018	2018-07-26-2	179	LD02-9050	NAM13	5	0.556487	2.34417	0.31429	0.602106	10.7818	3.5028
2018	2018-07-26-2	18	TN05-3027	NAM2	1	0.635015	1.91039	0.61645	0.617697	11.6649	3.1664
2018	2018-07-26-2	180	LG05-4292	NAM27	5	0.678877	1.9368	0.36459	0.517364	8.5186	3.1331
2018	2018-07-26-1	181	LG05-4464	NAM29	5	0.573944	1.51932	0.49014	0.835455	13.2976	2.929
2018	2018-07-26-1	182	LD00-3309	NAM10	5	0.499877	2.4824	0.44185	0.745846	21.814	3.728
2018	2018-07-26-1	183	LG04-6000	NAM39	5	0.601608	2.07708	0.63055	0.919936	20.1394	3.6023
2018	2018-07-26-1	186	PI561370	NAM50	5	0.604049	1.84325	0.63601	0.787199	16.4839	3.2361
2018	2018-07-26-2	190	PI404188A	NAM54	5	0.12417	2.41881	0.34017	0.639546	29.6346	3.1824
2018	2018-07-26-3	193	LG00-3372	NAM38	5	0.651656	1.78284	0.50818	0.656696	22.4277	3.0921
2018	2018-07-26-3	194	5M20-2-5-2	NAM4	5	0.453318	2.08971	0.42585	0.789715	18.3759	3.3328
2018	2018-07-26-3	195	4J105-3-4	NAM3	5	0.517549	1.55579	0.39818	0.928369	9.7155	3.0019
2018	2018-07-26-3	197	PI574486	NAM64	5	0.408005	2.22162	0.52535	0.983794	26.3684	3.6143
2018	2018-07-26-3	198	PI518751	NAM48	5	0.743792	1.29751	0.39487	0.735832	4.2122	2.7771
2018	2018-07-26-1	2	LG98-1605	NAM37	1	0.408482	1.94707	0.47308	0.643975	14.9887	3
2018	2018-07-26-2	20	LG03-2979	NAM24	1	0.472113	2.62679	0.42369	0.700779	13.4826	3.8
2018	2018-07-26-3	201	CL0J173-6-8	NAM6	5	0.211773	2.13509	0.41815	0.81979	28.4165	3.1664
2018	2018-07-26-3	203	HS6-3976	NAM8	5	0.48607	1.94035	0.54599	1.07253	16.3563	3.5002
2018	2018-07-26-3	204	LG97-7012	NAM36	5	0.739128	1.73916	0.46607	0.854666	12.5178	3.3331
2018	2018-07-26-3	205	S06-13640	NAM17	5	0.404049	2.08389	0.60787	1.01359	17.3443	3.5028
2018	2018-07-26-3	207	PI398881	NAM40	5	0.441628	1.53011	0.38765	0.875949	11.7399	2.8478
2018	2018-07-26-3	209	Prohio	NAM9	5	0.59259	1.82354	0.44172	0.749974	13.4409	3.1664
2018	2018-07-26-3	210	LG98-1605	NAM37	5	0.73327	1.56358	0.49406	0.703332	8.6309	3.0007
2018	2018-07-26-1	23	CL0J173-6-8	NAM6	1	0.508634	2.01483	0.35218	0.568832	17.5715	3.0921
2018	2018-07-26-1	24	LG04-4717	NAM26	1	0.39555	1.61792	0.4141	1.08913	17.2202	3.1023
2018	2018-07-26-1	25	LG05-4464	NAM29	1	0.595092	2.18928	0.43718	0.818172	31.8248	3.6023
2018	2018-07-26-1	26	LD01-5907	NAM11	1	0.551094	2.04235	0.32764	0.680248	9.6332	3.2737
2018	2018-07-26-1	29	5M20-2-5-2	NAM4	1	0.50747	2.44142	0.53634	0.875142	14.4415	3.824
2018	2018-07-26-1	3	LG94-1128	NAM33	1	1.02372	1.90567	0.30179	0.541611	4.5719	3.471
2018	2018-07-26-1	30	Prohio	NAM9	1	0.131694	2.01214	0.52085	0.744707	19.9209	2.8885
2018	2018-07-26-2	32	Maverick	NAM15	1	0.950668	1.77546	0.39991	0.321119	2.7627	3.0473
2018	2018-07-26-2	34	PI574486	NAM64	1	0.585136	1.67052	0.53425	0.49423	20.1642	2.75
2018	2018-07-26-2	36	HS6-3976	NAM8	1	0.667596	1.44049	0.39642	0.474656	4.9296	2.5828
2018	2018-07-26-2	38	4J105-3-4	NAM3	1	0.846528	1.93759	0.45284	0.481732	7.6985	3.2663
2018	2018-07-26-2	40	MaGellan	NAM14	1	0.451685	2.23643	0.5387	0.766096	12.5706	3.4552
2018	2018-07-26-1	41	LG04-6000	NAM39	1	0.798092	1.64446	0.38345	0.932112	7.7254	3.3748
2018	2018-07-26-1	42	S06-13640	NAM17	1	0.240128	2.57868	0.44966	0.828716	16.8566	3.6475
2018	2018-07-26-1	43	LG05-4832	NAM30	2	0.262673	2.56466	0.55943	0.727963	14.3451	3.5552
2018	2018-07-26-1	44	Prohio	NAM9	2	0.624066	1.61091	0.33899	0.76575	13.2685	3.0007
2018	2018-07-26-1	45	LG92-1255	NAM32	2	0.166083	2.42261	0.53066	0.911511	20.4951	3.5002
2018	2018-07-26-1	46	LG94-1128	NAM33	2	0.306789	1.81442	0.37504	1.00406	22.9365	3.1252
2018	2018-07-26-1	48	LD00-3309	NAM10	2	0.566152	2.23457	0.47362	0.532056	11.0546	3.3328
2018	2018-07-26-1	5	PI507681B	NAM46	1	0.520628	1.13987	0.46304	0.751255	8.9451	2.412
2018	2018-07-26-1	50	NE3001	NAM18	2	0.437901	2.27122	0.49459	0.790254	15.4951	3.5
2018	2018-07-26-2	51	LD01-5907	NAM11	2	0.438656	2.36919	0.43958	0.501536	23.0061	3.3095
2018	2018-07-26-2	52	LG05-4317	NAM28	2	1.31528	0.984258	0.26488	1.00996	2.4589	3.3095
2018	2018-07-26-2	53	PI507681B	NAM46	2	0.382805	2.1827	0.66848	0.848208	15.608	3.4164
2018	2018-07-26-2	54	Skylla	NAM22	2	0.821698	1.74145	0.22479	0.519658	4.9043	3.0828
2018	2018-07-26-2	57	LG97-7012	NAM36	2	0.73525	1.6806	0.41595	0.666618	11.0804	3.0828
2018	2018-07-26-2	58	U03-100612	NAM23	2	0.28021	2.49144	0.43783	0.683741	30.4797	3.4552
2018	2018-07-26-1	6	LD02-4485	NAM12	1	0.481514	1.52377	0.40464	0.904385	11.3211	2.9096
2018	2018-07-26-2	60	LG05-4464	NAM29	2	0.723687	1.59642	0.53159	0.604191	12.4788	2.925
2018	2018-07-26-1	62	PI574486	NAM64	2	0.636512	1.69078	0.61943	0.67096	15.1213	3
2018	2018-07-26-1	64	PI518751	NAM48	2	0.545206	2.0963	0.39948	0.608602	10.8591	3.25
2018	2018-07-26-1	65	IA3023	RC	2	0.735767	2.25032	0.46731	0.871569	9.7177	3.858
2018	2018-07-26-1	66	MaGellan	NAM14	2	0.316031	1.62896	0.46378	0.419773	15.5275	2.364
2018	2018-07-26-1	67	PI398881	NAM40	2	0.958142	1.87162	0.43768	0.670631	4.6565	3.5004
2018	2018-07-26-1	68	PI437169B	NAM42	2	0.63322	2.36896	0.41881	0.747382	10.126	3.75
2018	2018-07-26-1	69	LG04-4717	NAM26	2	0.110844	2.80809	0.43974	0.699018	31.591	3.6176
2018	2018-07-26-1	70	4J105-3-4	NAM3	2	0.532971	1.10245	0.39168	0.586478	6.3556	2.2219
2018	2018-07-26-2	72	S06-13640	NAM17	2	0.350911	1.99555	0.64778	0.650719	13.1209	2.9998
2018	2018-07-26-2	75	HS6-3976	NAM8	2	0.768901	1.81233	0.39678	0.420003	7.2029	3.0014
2018	2018-07-26-2	77	TN05-3027	NAM2	2	0.943209	1.77222	0.34242	0.617659	4.7933	3.3331
2018	2018-07-26-2	79	LG03-3191	NAM25	2	0.640185	2.03138	0.39389	0.484312	19.2298	3.1558
2018	2018-07-26-1	8	PI518751	NAM48	1	0.61777	1.81417	0.55755	0.899517	18.5107	3.3328
2018	2018-07-26-2	80	5M20-2-5-2	NAM4	2	0.756171	1.71542	0.56648	0.527082	11.6223	3
2018	2018-07-26-1	81	CL0J173-6-8	NAM6	2	0.493299	1.98489	0.62667	0.719567	19.5895	3.2
2018	2018-07-26-1	82	LD02-9050	NAM13	2	0.187435	2.64521	0.32629	0.938646	24.8906	3.7713
2018	2018-07-26-1	86	LG92-1255	NAM32	3	0.438317	1.89826	0.45903	0.936328	15.415	3.2737
2018	2018-07-26-1	87	LG03-3191	NAM25	3	0.314546	2.37929	0.37655	0.772359	22.7646	3.4662
2018	2018-07-26-1	89	IA3023	RC	3	0.536976	2.09216	0.38557	0.872156	33.7155	3.501
2018	2018-07-26-1	9	PI404188A	NAM54	1	0.542744	1.77764	0.25088	0.443216	7.4193	2.7636
2018	2018-07-26-1	90	PI507681B	NAM46	3	1.06637	1.03834	0.30596	1.03859	1.559	3.1433
2018	2018-07-26-2	91	PI437169B	NAM42	3	0.31575	2.44856	0.50493	0.769215	22.0517	3.5331
2018	2018-07-26-2	92	LG05-4317	NAM28	3	0.988652	1.94801	0.57227	0.491038	7.7204	3.4293
2018	2018-07-26-2	94	LG94-1906	NAM34	3	0.275666	2.37879	0.32084	0.647652	33.3437	3.3021
2018	2018-07-26-2	95	PI518751	NAM48	3	0.48146	2.39664	0.59442	0.921844	22.716	3.803
2018	2018-07-26-2	96	U03-100612	NAM23	3	1.04549	1.70115	0.29431	0.355652	4.2413	3.1023
2019	07-26-19-1	3	U03-100612	NAM23	1	0.0860599	1.37523	0.58235	0.557653	28.9567	2.12
2019	07-26-19-1	4	LD02-4485	NAM12	1	0.177535	2.33974	0.68975	0.829104	13.8026	3.26
2019	07-26-19-1	5	PI507681B	NAM46	1	0.108713	2.24876	0.63795	0.655797	23.2915	2.94
2019	07-26-19-1	6	LG00-3372	NAM38	1	0.146079	1.93088	0.80459	0.764898	17.8118	3.15
2019	07-26-19-1	7	LG90-2550	NAM31	1	0.112465	2.29544	0.59931	0.736625	22.1294	3.03
2019	07-26-19-1	8	PI518751	NAM48	1	0.0465514	2.04019	0.46565	0.639423	28.1853	2.64
2019	07-26-19-1	9	PI404188A	NAM54	1	0.10939	2.36094	0.55631	0.721339	22.1069	3.12
2019	07-26-19-1	10	PI437169B	NAM42	1	0.0954683	1.85775	0.67454	0.603251	22.3886	2.12
2019	07-26-19-1	11	NE3001	NAM18	1	0.122245	2.03565	0.51083	0.811132	18.0247	2.79
2019	07-26-19-1	12	CL0J173-6-8	NAM6	1	0.161841	2.30198	0.55091	0.904646	12.6034	3.25
2019	07-26-19-1	13	LG97-7012	NAM36	1	0.085105	1.88525	0.5258	0.652135	26.5948	2.88
2019	07-26-19-1	14	IA3023	RC	1	0.0142739	1.77282	0.49417	0.669505	32.4394	2.33
2019	07-26-19-1	15	LG03-2979	NAM24	1	0.0672241	1.58107	0.50303	0.730854	22.1878	2.25
2019	07-26-19-1	16	TN05-3027	NAM2	1	0.0554068	2.23116	0.58824	0.876042	22.6647	2.39
2019	07-26-19-1	18	PI561370	NAM50	1	0.123505	1.50091	0.43825	0.645234	14.9192	1.66
2019	07-26-19-1	20	LG98-1605	NAM37	1	0.109948	2.14127	0.37811	0.84204	21.3755	3.06
2019	07-26-19-1	21	Skylla	NAM22	1	0.238513	2.35356	0.54977	0.712738	14.7305	3
2019	07-26-19-1	22	LG05-4464	NAM29	1	0.218392	2.32147	0.5848	0.844792	14.204	2.9
2019	07-26-19-1	23	PI398881	NAM40	1	0.141215	2.07523	0.43707	0.773025	24.4271	3.04
2019	07-26-19-1	24	LG92-1255	NAM32	1	0.175094	2.49418	0.69039	0.909916	19.2967	3.63
2019	07-26-19-1	25	PI427136	NAM41	1	0.12815	2.14461	0.75265	0.903546	26.9334	3.15
2019	07-26-19-1	26	PI574486	NAM64	1	0.235697	1.46556	0.50358	0.728089	15.4827	2.7
2019	07-26-19-1	27	5M20-2-5-2	NAM4	1	0.237465	1.99134	0.49038	0.630296	15.3371	3.34
2019	07-26-19-1	28	LD00-3309	NAM10	1	0.186576	2.345	0.52559	0.703967	21.4799	3.57
2019	07-26-19-1	29	LG05-4317	NAM28	1	0.232388	2.18693	0.58514	0.75555	16.7092	2.99
2019	07-26-19-1	30	4J105-3-4	NAM3	1	0.220555	1.49502	0.55743	0.826489	13.1471	2.67
2019	07-26-19-1	31	HS6-3976	NAM8	1	0.217547	1.67779	0.53658	0.887103	13.4984	2.97
2019	07-26-19-1	32	LD02-9050	NAM13	1	0.200275	2.10096	0.45532	0.711614	14.6839	2.58
2019	07-26-19-1	33	LG04-6000	NAM39	1	0.23477	2.33081	0.51896	0.71973	12.5674	3.49
2019	07-26-19-1	34	MaGellan	NAM14	1	0.172277	1.5411	0.52722	0.966174	13.8937	2.32
2019	07-26-19-1	35	S06-13640	NAM17	1	0.129799	2.12224	0.60624	1.06186	18.0123	2.71
2019	07-26-19-1	36	LD01-5907	NAM11	1	0.183604	1.73754	0.53584	0.81464	12.5628	2.95
2019	07-26-19-1	37	LG05-4292	NAM27	1	0.218554	1.65197	0.40283	0.77267	10.6417	3.17
2019	07-26-19-1	38	Maverick	NAM15	1	0.182601	1.32012	0.54732	0.740025	13.97	2.33
2019	07-26-19-1	39	LG04-4717	NAM26	1	0.0737363	2.33344	0.53464	0.811351	24.7815	3.03
2019	07-26-19-1	40	LG94-1906	NAM34	1	0.193791	1.76346	0.56075	0.8149	12.8516	2.31
2019	07-26-19-1	41	Prohio	NAM9	1	0.0910275	1.96337	0.71754	0.721441	30.1223	2.62
2019	07-26-19-1	42	LG05-4832	NAM30	1	0.219717	1.90152	0.53137	0.744032	12.2603	2.06
2019	07-26-19-1	43	Prohio	NAM9	2	0.137405	2.31699	0.7079	0.98151	19.3996	3.46
2019	07-26-19-1	44	LG05-4832	NAM30	2	0.206598	1.94602	0.56057	0.75894	15.2903	2.42
2019	07-26-19-1	45	Maverick	NAM15	2	0.232741	1.66664	0.73371	0.757136	14.7452	2.85
2019	07-26-19-1	46	LG05-4292	NAM27	2	0.243686	1.90566	0.56503	0.819512	15.4575	2.75
2019	07-26-19-1	47	LD01-5907	NAM11	2	0.177464	2.54142	0.55257	0.812841	23.8712	3.24
2019	07-26-19-1	48	S06-13640	NAM17	2	0.214128	2.23554	0.5992	0.738109	21.5003	3.15
2019	07-26-19-1	49	MaGellan	NAM14	2	0.24751	2.22041	0.67913	0.760998	16.0603	3.14
2019	07-26-19-1	50	LG04-6000	NAM39	2	0.213086	2.12125	0.63485	0.838602	15.8213	3.58
2019	07-26-19-1	51	LD02-9050	NAM13	2	0.213539	1.86054	0.55648	0.901673	14.6551	3.17
2019	07-26-19-1	52	HS6-3976	NAM8	2	0.196803	1.93607	0.62593	0.855894	13.9603	3.4
2019	07-26-19-1	53	4J105-3-4	NAM3	2	0.238583	1.63305	0.54602	0.784304	9.4539	2.51
2019	07-26-19-1	54	LG05-4317	NAM28	2	0.229841	2.32977	0.45399	0.673255	11.6337	3.54
2019	07-26-19-1	55	LD00-3309	NAM10	2	0.145093	1.87593	0.44576	0.715361	16.9721	2.92
2019	07-26-19-1	56	5M20-2-5-2	NAM4	2	0.176599	2.48233	0.55744	0.796169	16.5058	3.42
2019	07-26-19-1	57	PI574486	NAM64	2	0.176154	1.55072	0.37973	0.653081	13.6664	2.57
2019	07-26-19-1	58	PI427136	NAM41	2	0.117649	2.28961	0.4681	0.748838	19.6272	2.58
2019	07-26-19-1	59	LG03-3191	NAM25	2	0.0764722	2.07918	0.52976	0.666524	22.2366	3.41
2019	07-26-19-1	60	LG03-3191	NAM25	1	0.145629	1.95377	0.47344	0.819889	15.9001	2.53
2019	07-26-19-2	61	PI398881	NAM40	2	0.131558	2.29305	0.69985	0.752074	18.9114	2.59
2019	07-26-19-2	63	LG92-1255	NAM32	2	0.183467	2.10259	0.87039	0.72462	18.6441	2.8
2019	07-26-19-2	64	LG05-4464	NAM29	2	0.148098	2.16086	0.7707	0.844036	21.1922	3.18
2019	07-26-19-2	66	CL0J095-4-6	NAM5	2	0.145586	2.0809	0.74233	0.788066	21.6875	3.05
2019	07-26-19-2	67	TN05-3027	NAM2	2	0.154568	2.24386	0.57637	0.846534	18.6357	3.28
2019	07-26-19-2	68	LG03-2979	NAM24	2	0.185594	1.85036	0.70881	0.807124	15.0775	2.94
2019	07-26-19-2	69	IA3023	RC	2	0.166685	1.8933	0.6976	0.790029	18.8204	2.79
2019	07-26-19-2	71	CL0J173-6-8	NAM6	2	0.163503	1.94858	0.61377	0.788234	16.4243	2.85
2019	07-26-19-2	72	NE3001	NAM18	2	0.132398	1.33219	0.57435	0.808075	23.8333	2.54
2019	07-26-19-2	73	PI507681B	NAM46	2	0.194978	2.04447	0.59097	0.808792	13.4899	2.93
2019	07-26-19-2	74	LG98-1605	NAM37	2	0.0799389	1.86497	0.45514	0.895073	27.4998	2.93
2019	07-26-19-2	75	PI518751	NAM48	2	0.102086	2.37251	0.56637	0.797224	22.836	3.37
2019	07-26-19-2	76	LG90-2550	NAM31	2	0.0175153	2.48377	0.79908	0.833016	26.7234	3.06
2019	07-26-19-2	78	PI437169B	NAM42	2	0.0783992	2.15211	0.4853	0.638932	24.1439	2.69
2019	07-26-19-2	79	LG94-1906	NAM34	2	0.121517	1.95381	0.79532	0.861464	23.6745	2.73
2019	07-26-19-2	80	LG04-4717	NAM26	2	0.194959	1.84706	0.69471	1.00112	12.9983	2.63
2019	07-26-19-2	81	U03-100612	NAM23	2	0.239227	1.5351	0.56574	0.934688	10.5423	2.74
2019	07-26-19-2	82	LD02-4485	NAM12	2	0.224262	2.17074	0.68113	0.878383	16.6007	3.07
2019	07-26-19-2	83	LG98-1605	NAM37	3	0.200776	2.2163	0.56253	0.838416	16.2915	3.38
2019	07-26-19-2	84	Skylla	NAM22	3	0.21457	2.00587	0.70877	0.849307	18.465	3.27
2019	07-26-19-2	85	U03-100612	NAM23	3	0.202073	1.32835	0.72378	0.786571	15.5071	2.31
2019	07-26-19-2	86	LD02-4485	NAM12	3	0.237107	2.17337	0.60799	0.89359	16.2046	3.69
2019	07-26-19-2	87	PI507681B	NAM46	3	0.231799	1.65316	0.64756	0.800389	14.5306	3.3
2019	07-26-19-2	88	LG00-3372	NAM38	3	0.254752	1.93425	0.6931	0.861552	14.7131	3.56
2019	07-26-19-2	89	LG90-2550	NAM31	3	0.226132	2.32497	0.6741	0.759528	16.093	3.07
2019	07-26-19-2	90	PI518751	NAM48	3	0.228838	1.49797	0.59001	0.804884	14.2881	2.4
2019	07-26-19-2	91	PI404188A	NAM54	3	0.164003	2.17554	0.47027	0.809954	22.552	2.84
2019	07-26-19-2	92	PI437169B	NAM42	3	0.229397	1.91232	0.41664	0.701268	13.6103	2.87
2019	07-26-19-2	93	NE3001	NAM18	3	0.233332	1.66927	0.56189	0.889488	10.2254	3.06
2019	07-26-19-2	94	CL0J173-6-8	NAM6	3	0.194899	2.27463	0.59996	0.878611	14.9847	3.12
2019	07-26-19-2	95	LG97-7012	NAM36	3	0.126234	2.12432	0.51422	0.815093	21.1524	3.22
2019	07-26-19-2	96	IA3023	RC	3	0.1368	2.46773	0.63538	0.826814	20.4368	3.45
2019	07-26-19-2	97	LG03-2979	NAM24	3	0.16892	2.51004	0.71565	0.78324	25.2894	3.35
2019	07-26-19-2	98	TN05-3027	NAM2	3	0.211151	2.82469	0.70409	0.992948	14.6148	3.81
2019	07-26-19-2	99	PI404188A	NAM54	2	0.126018	2.44865	0.56907	0.923417	21.0176	3.12
2019	07-26-19-2	100	LG94-1128	NAM33	2	0.0671299	1.68283	0.65914	0.963996	24.159	2.04
2019	07-26-19-2	101	PI561370	NAM50	3	0.205381	1.75834	0.54923	0.735485	15.5153	2.28
2019	07-26-19-2	102	CL0J095-4-6	NAM5	3	0.182954	1.98323	0.59005	1.06909	14.5447	3.64
2019	07-26-19-2	103	LG94-1906	NAM34	3	0.097575	1.83576	0.74185	1.14302	21.0549	4.19
2019	07-26-19-2	104	LG04-4717	NAM26	3	0.194618	1.73301	0.68185	0.925329	16.4343	2.68
2019	07-26-19-2	105	PI398881	NAM40	3	0.145548	2.40597	0.51458	0.780223	24.2011	3.52
2019	07-26-19-2	106	LG92-1255	NAM32	3	0.245355	1.82901	0.60968	1.01731	14.6241	3.48
2019	07-26-19-2	107	PI427136	NAM41	3	0.229314	1.83037	0.58452	1.06279	15.3713	3.95
2019	07-26-19-2	108	PI574486	NAM64	3	0.178228	1.54418	0.51015	0.717173	23.1602	2.28
2019	07-26-19-2	109	5M20-2-5-2	NAM4	3	0.221755	1.81365	0.55238	0.796564	14.8796	2.94
2019	07-26-19-2	110	LD00-3309	NAM10	3	0.209459	2.04447	0.64515	0.726906	16.2517	3.43
2019	07-26-19-2	111	LG05-4317	NAM28	3	0.191386	2.05127	0.5379	0.73282	18.4667	3.13
2019	07-26-19-2	112	4J105-3-4	NAM3	3	0.191451	2.335	0.60066	0.834831	18.8838	3.67
2019	07-26-19-2	113	HS6-3976	NAM8	3	0.207179	2.0047	0.66466	0.715846	13.4057	3.15
2019	07-26-19-2	114	LD02-9050	NAM13	3	0.232195	2.46116	0.48815	0.945953	12.7401	3.59
2019	07-26-19-2	115	LG04-6000	NAM39	3	0.182989	2.24113	0.71603	0.979551	15.9607	3.3
2019	07-26-19-2	116	MaGellan	NAM14	3	0.112758	1.80584	0.6478	0.786783	23.0607	2.46
2019	07-26-19-2	117	S06-13640	NAM17	3	0.221456	1.74689	0.66557	0.755888	12.5569	2.53
2019	07-26-19-2	118	LD01-5907	NAM11	3	0.21233	2.36422	0.48688	0.915772	12.803	3.39
2019	07-26-19-2	119	LG94-1128	NAM33	3	0.0437386	1.96125	0.66245	0.882383	26.4974	2.65
2019	07-26-19-2	120	LG05-4464	NAM29	3	0.0859146	2.51722	0.67103	0.992285	21.7739	2.83
2019	07-26-19-3	121	Maverick	NAM15	3	0.140139	2.01997	0.70054	0.880658	12.6834	3.04
2019	07-26-19-3	122	LG05-4292	NAM27	3	0.125304	1.54571	0.57095	0.837737	12.0423	1.92
2019	07-26-19-3	123	LG03-3191	NAM25	3	0.118968	1.77995	0.55522	0.85308	14.6038	2.98
2019	07-26-19-3	124	LG94-1128	NAM33	4	0.147992	2.14715	0.53831	0.947355	14.5259	3.66
2019	07-26-19-3	125	TN05-3027	NAM2	4	0.151526	2.39968	0.66062	0.97556	11.8503	3.81
2019	07-26-19-3	126	PI518751	NAM48	4	0.0825829	2.09216	0.4301	0.745132	22.0888	2.77
2019	07-26-19-3	127	LG03-2979	NAM24	4	0.137789	1.91869	0.5377	0.862165	15.2787	2.93
2019	07-26-19-3	128	NE3001	NAM18	4	0.115268	2.24175	0.53982	0.974857	15.8208	3.42
2019	07-26-19-3	130	LD02-4485	NAM12	4	0.165061	1.8604	0.58138	1.11336	11.2135	3.61
2019	07-26-19-3	131	PI437169B	NAM42	4	0.0881705	2.0575	0.5955	0.718853	16.9705	2.93
2019	07-26-19-3	132	LG00-3372	NAM38	4	0.156305	1.85253	0.59719	0.842691	12.7587	3.01
2019	07-26-19-3	133	LG97-7012	NAM36	4	0.137012	1.8663	0.57904	0.831763	13.4891	2.92
2019	07-26-19-3	134	LG98-1605	NAM37	4	0.146486	1.74093	0.46376	0.88891	12.6204	2.62
2019	07-26-19-3	135	PI404188A	NAM54	4	0.106698	2.30215	0.58089	0.943558	15.7169	3.84
2019	07-26-19-3	136	LD00-3309	NAM10	4	0.114465	1.48019	0.60515	0.954219	13.008	2.5
2019	07-26-19-3	137	PI507681B	NAM46	4	0.112084	1.85669	0.69099	0.899676	17.7718	2.21
2019	07-26-19-3	138	IA3023	RC	4	0.102052	1.8538	0.60904	0.697705	28.3659	2.55
2019	07-26-19-3	139	Prohio	NAM9	3	0.109913	2.03819	0.63651	0.999832	15.2649	2.41
2019	07-26-19-3	140	LG05-4832	NAM30	3	0.136144	2.1819	0.71213	0.915041	17.4323	3.21
2019	07-26-19-3	141	4J105-3-4	NAM3	4	0.0253349	2.28938	0.6802	0.928822	27.2069	3.08
2019	07-26-19-3	142	LG90-2550	NAM31	4	0.149463	2.17789	0.53255	1.06162	16.0245	3.01
2019	07-26-19-3	143	Skylla	NAM22	4	0.149845	2.28273	0.60046	0.998676	18.8297	3.16
2019	07-26-19-3	144	LG94-1906	NAM34	4	0.15174	1.58887	0.62382	0.917615	16.1891	2.46
2019	07-26-19-3	145	LD02-9050	NAM13	4	0.136039	2.19318	0.628	1.06815	20.2739	3.11
2019	07-26-19-3	146	PI398881	NAM40	4	0.0668588	2.15079	0.702	0.935328	23.3988	3.72
2019	07-26-19-3	147	LG92-1255	NAM32	4	0.172393	1.80005	0.66875	0.944189	18.2171	3.78
2019	07-26-19-3	148	PI427136	NAM41	4	0.168669	1.60674	0.53146	0.910409	16.7389	2.49
2019	07-26-19-3	149	LG05-4464	NAM29	4	0.141393	2.4154	0.6874	0.949858	19.9231	3.39
2019	07-26-19-3	150	CL0J173-6-8	NAM6	4	0.172012	2.18864	0.59233	1.05476	15.048	3.73
2019	07-26-19-3	151	5M20-2-5-2	NAM4	4	0.143451	2.1241	0.71954	0.941515	17.0955	3.07
2019	07-26-19-3	152	LG05-4317	NAM28	4	0.184516	1.79141	0.50622	0.903515	12.0703	2.62
2019	07-26-19-3	153	CL0J095-4-6	NAM5	4	0.174568	2.19765	0.7046	0.754167	15.4479	3.25
2019	07-26-19-3	154	HS6-3976	NAM8	4	0.182025	1.58031	0.59582	0.846591	16.7446	2.74
2019	07-26-19-3	155	LG04-6000	NAM39	4	0.0810691	1.91724	0.59723	0.887643	21.4216	3.18
2019	07-26-19-3	156	LG04-4717	NAM26	4	0.107323	2.13058	0.67384	1.03261	18.3021	3.6
2019	07-26-19-3	157	MaGellan	NAM14	4	0.132439	2.06449	0.69263	0.849918	17.6798	3.18
2019	07-26-19-3	158	S06-13640	NAM17	4	0.138864	2.04864	0.70641	0.979515	18.6352	2.93
2019	07-26-19-3	159	PI574486	NAM64	4	0.119382	1.73124	0.4678	0.875727	18.0513	2.24
2019	07-26-19-3	160	PI561370	NAM50	4	0.109767	1.89503	0.46935	0.854734	18.4837	2.44
2019	07-26-19-3	161	LG05-4292	NAM27	4	0.203365	2.06804	0.51928	0.934157	12.752	2.19
2019	07-26-19-3	162	LD01-5907	NAM11	4	0.190044	2.19047	0.64735	0.835192	16.333	2.87
2019	07-26-19-3	163	Prohio	NAM9	4	0.114901	2.20246	0.67085	0.964064	22.0485	3.26
2019	07-26-19-3	164	LG03-3191	NAM25	4	0.0465237	1.74761	0.59065	0.931411	28.5541	2.32
2019	07-26-19-3	165	TN05-3027	NAM2	5	0.178761	2.1178	0.62069	0.870877	19.5021	3.35
2019	07-26-19-3	167	LG90-2550	NAM31	5	0.189284	2.30478	0.66782	0.966515	18.0135	3.41
2019	07-26-19-3	168	LG03-2979	NAM24	5	0.218998	2.10917	0.64558	0.737627	16.8169	3.68
2019	07-26-19-3	169	NE3001	NAM18	5	0.108371	1.84037	0.66985	0.77797	26.4369	3.29
2019	07-26-19-3	170	PI518751	NAM48	5	0.0783077	1.54727	0.6458	0.805906	27.0907	2.37
2019	07-26-19-3	172	U03-100612	NAM23	5	0.154584	2.37405	0.65721	0.937322	16.4321	3.42
2019	07-26-19-3	173	LG00-3372	NAM38	5	0.163581	1.96053	0.77323	0.92149	15.3363	2.83
2019	07-26-19-3	174	LG98-1605	NAM37	5	0.118771	1.87864	0.62552	0.911778	18.6817	3.66
2019	07-26-19-3	176	PI404188A	NAM54	5	0.0985577	2.21971	0.59565	0.896501	20.6884	2.84
2019	07-26-19-3	177	LD00-3309	NAM10	5	0.160351	1.58956	0.58364	0.980743	12.6119	2.31
2019	07-26-19-3	178	PI507681B	NAM46	5	0.127596	1.82735	0.66282	0.97285	17.276	2.51
2019	07-26-19-3	179	LG05-4832	NAM30	4	0.100692	2.48272	0.59312	0.827335	20.2192	2.95
2019	07-26-19-3	180	Maverick	NAM15	4	0.139363	2.49038	0.80613	1.07377	17.315	3.34

### Sheet: 2018-mean-sd
NAM_ID	N	AqI.mean	AqI.sd	AqE.mean	AqE.sd	tqE.mean	tqE.sd	AqM.mean	AqM.sd	tqM.mean	tqM.sd	maxNPQ.mean	maxNPQ.sd
NAM10	3	0.68	0.25	2.28	0.18	0.5	0.08	0.62	0.11	14.5	6.33	3.58	0.21
NAM11	4	0.42	0.21	2.14	0.19	0.49	0.14	0.64	0.1	22.2	8.72	3.2	0.35
NAM12	2	0.45	0.04	1.97	0.63	0.44	0.05	0.89	0.02	14.57	4.59	3.31	0.57
NAM13	3	0.5	0.28	2.16	0.6	0.34	0.03	0.74	0.18	13.72	10.03	3.39	0.44
NAM14	3	0.42	0.1	1.84	0.34	0.57	0.12	0.71	0.26	12.58	2.94	2.97	0.56
NAM15	2	0.9	0.07	1.85	0.1	0.45	0.07	0.62	0.42	4.68	2.71	3.37	0.45
NAM17	5	0.45	0.22	2.27	0.23	0.54	0.12	0.82	0.18	16.53	3.58	3.53	0.32
NAM18	4	0.62	0.3	2.02	0.31	0.57	0.14	0.67	0.18	12.48	5.28	3.31	0.22
NAM2	5	0.84	0.2	1.92	0.35	0.37	0.16	0.57	0.08	7.13	3.86	3.33	0.15
NAM22	3	0.67	0.17	1.95	0.25	0.37	0.14	0.66	0.16	8.64	4.08	3.27	0.17
NAM23	2	0.66	0.54	2.1	0.56	0.37	0.1	0.52	0.23	17.36	18.55	3.28	0.25
NAM24	3	0.64	0.23	2.1	0.51	0.46	0.04	0.65	0.16	11.5	3.65	3.39	0.43
NAM25	3	0.62	0.3	2.18	0.18	0.42	0.05	0.67	0.16	15.92	8.97	3.47	0.32
NAM26	4	0.43	0.29	2	0.66	0.38	0.1	0.78	0.21	17.16	11.24	3.21	0.36
NAM27	3	0.54	0.16	2.05	0.1	0.44	0.1	0.54	0.02	16.08	11.19	3.13	0.13
NAM28	3	0.94	0.41	1.64	0.57	0.49	0.2	0.77	0.26	11.78	11.88	3.35	0.07
NAM29	5	0.45	0.25	1.78	0.3	0.48	0.06	0.68	0.14	20.88	10.13	2.92	0.45
NAM3	4	0.65	0.16	1.58	0.36	0.45	0.07	0.75	0.25	10.21	4.78	2.98	0.54
NAM30	1	0.26	NA	2.56	NA	0.56	NA	0.73	NA	14.35	NA	3.56	NA
NAM31	2	0.9	0.05	1.84	0.52	0.38	0.01	0.63	0.06	7.3	6.08	3.38	0.41
NAM32	5	0.45	0.26	2.09	0.38	0.41	0.11	0.85	0.16	14.8	6.39	3.39	0.23
NAM33	3	0.76	0.39	1.79	0.13	0.4	0.12	0.65	0.31	12.04	9.65	3.2	0.24
NAM34	4	0.5	0.24	2.3	0.07	0.5	0.15	0.75	0.16	19.92	10.68	3.55	0.27
NAM36	4	0.56	0.27	1.89	0.27	0.43	0.03	0.77	0.08	18.42	10.04	3.22	0.11
NAM37	3	0.56	0.16	1.63	0.29	0.47	0.02	0.65	0.05	11.25	3.32	2.85	0.27
NAM38	3	0.59	0.21	1.53	0.3	0.44	0.06	0.72	0.06	14.1	7.43	2.84	0.22
NAM39	4	0.6	0.16	1.87	0.21	0.53	0.15	0.88	0.11	15.24	5.55	3.36	0.33
NAM4	5	0.58	0.12	1.95	0.32	0.51	0.08	0.76	0.14	13.9	2.73	3.29	0.34
NAM40	5	0.63	0.28	2.06	0.4	0.37	0.08	0.74	0.13	13.69	8.4	3.43	0.34
NAM41	2	0.33	0.08	2.33	0.7	0.51	0.01	0.77	0.08	18.61	2.12	3.44	0.7
NAM42	4	0.49	0.22	2.2	0.27	0.53	0.09	0.74	0.02	18.91	6.28	3.43	0.39
NAM46	4	0.69	0.3	1.56	0.56	0.45	0.16	0.77	0.25	12.25	9.12	3.02	0.43
NAM48	4	0.6	0.11	1.9	0.47	0.49	0.1	0.79	0.15	14.07	8.2	3.29	0.42
NAM50	3	0.76	0.15	1.78	0.07	0.49	0.12	0.7	0.24	7.88	7.46	3.25	0.25
NAM54	3	0.45	0.29	1.97	0.39	0.36	0.13	0.55	0.1	17.4	11.28	2.96	0.21
NAM6	5	0.43	0.14	1.95	0.33	0.44	0.11	0.74	0.12	17.43	8.06	3.13	0.32
NAM64	4	0.49	0.15	1.93	0.29	0.51	0.1	0.68	0.22	23.58	7.6	3.09	0.37
NAM8	4	0.61	0.13	1.8	0.25	0.45	0.07	0.74	0.34	10.1	5.08	3.15	0.44
NAM9	4	0.53	0.28	1.78	0.18	0.42	0.08	0.66	0.19	13.44	5.23	2.97	0.15
RC	3	0.63	0.1	1.99	0.32	0.45	0.06	0.83	0.07	17.61	13.95	3.45	0.43

### Sheet: 2019-mean-sd
NAM_ID	N	AqI.mean	AqI.sd	AqE.mean	AqE.sd	tqE.mean	tqE.sd	AqM.mean	AqM.sd	tqM.mean	tqM.sd	maxNPQ.mean	maxNPQ.sd
NAM10	5	0.16	0.04	1.87	0.35	0.56	0.08	0.82	0.14	16.06	3.59	2.95	0.55
NAM11	4	0.19	0.02	2.21	0.35	0.56	0.07	0.84	0.05	16.39	5.28	3.11	0.24
NAM12	4	0.2	0.04	2.14	0.2	0.64	0.05	0.93	0.13	14.46	2.49	3.41	0.29
NAM13	4	0.2	0.04	2.15	0.25	0.53	0.08	0.91	0.15	15.59	3.25	3.11	0.41
NAM14	4	0.17	0.06	1.91	0.3	0.64	0.08	0.84	0.09	17.67	3.91	2.77	0.45
NAM15	4	0.17	0.04	1.87	0.5	0.7	0.11	0.86	0.15	14.68	1.95	2.89	0.42
NAM17	4	0.18	0.05	2.04	0.21	0.64	0.05	0.88	0.16	17.68	3.74	2.83	0.27
NAM18	5	0.14	0.05	1.82	0.35	0.57	0.06	0.85	0.08	18.87	6.45	3.02	0.36
NAM2	5	0.15	0.06	2.36	0.28	0.63	0.05	0.91	0.07	17.45	4.25	3.33	0.58
NAM22	3	0.2	0.05	2.21	0.18	0.62	0.08	0.85	0.14	17.34	2.27	3.14	0.14
NAM23	4	0.17	0.07	1.65	0.49	0.63	0.07	0.8	0.18	17.86	7.84	2.65	0.58
NAM24	5	0.16	0.06	1.99	0.35	0.62	0.1	0.78	0.05	18.93	4.57	3.03	0.54
NAM25	4	0.1	0.04	1.89	0.16	0.54	0.05	0.82	0.11	20.32	6.42	2.81	0.49
NAM26	4	0.14	0.06	2.01	0.27	0.65	0.07	0.94	0.1	18.13	4.95	2.98	0.45
NAM27	4	0.2	0.05	1.79	0.24	0.51	0.08	0.84	0.07	12.72	2.02	2.51	0.56
NAM28	4	0.21	0.03	2.09	0.23	0.52	0.06	0.77	0.1	14.72	3.39	3.07	0.38
NAM29	4	0.15	0.05	2.35	0.15	0.68	0.08	0.91	0.08	19.27	3.47	3.08	0.26
NAM3	4	0.17	0.1	1.94	0.44	0.6	0.06	0.84	0.06	17.17	7.73	2.98	0.52
NAM30	4	0.17	0.06	2.13	0.27	0.6	0.08	0.81	0.08	16.3	3.37	2.66	0.52
NAM31	5	0.14	0.08	2.32	0.11	0.65	0.1	0.87	0.14	19.8	4.6	3.12	0.17
NAM32	4	0.19	0.03	2.06	0.32	0.71	0.11	0.9	0.12	17.7	2.1	3.42	0.43
NAM33	3	0.09	0.05	1.93	0.23	0.62	0.07	0.93	0.04	21.73	6.35	2.78	0.82
NAM34	4	0.14	0.04	1.79	0.15	0.68	0.11	0.93	0.15	18.44	4.85	2.92	0.86
NAM36	3	0.12	0.03	1.96	0.14	0.54	0.03	0.77	0.1	20.41	6.58	3.01	0.19
NAM37	5	0.13	0.05	1.97	0.2	0.5	0.1	0.88	0.03	19.29	5.6	3.13	0.4
NAM38	4	0.18	0.05	1.92	0.05	0.72	0.09	0.85	0.06	15.15	2.08	3.14	0.31
NAM39	4	0.18	0.07	2.15	0.18	0.62	0.08	0.86	0.11	16.44	3.67	3.39	0.18
NAM4	4	0.19	0.04	2.1	0.28	0.58	0.1	0.79	0.13	15.95	1.02	3.19	0.23
NAM40	4	0.12	0.04	2.23	0.15	0.59	0.13	0.81	0.08	22.73	2.59	3.22	0.51
NAM41	4	0.16	0.05	1.97	0.31	0.58	0.12	0.91	0.13	19.67	5.16	3.04	0.67
NAM42	4	0.12	0.07	1.99	0.13	0.54	0.11	0.67	0.05	19.28	4.86	2.65	0.37
NAM46	5	0.16	0.06	1.93	0.23	0.65	0.04	0.83	0.12	17.27	3.82	2.78	0.42
NAM48	5	0.11	0.07	1.91	0.38	0.54	0.09	0.76	0.07	22.9	5.48	2.71	0.4
NAM5	3	0.17	0.02	2.09	0.11	0.68	0.08	0.87	0.17	17.23	3.89	3.31	0.3
NAM50	3	0.15	0.05	1.72	0.2	0.49	0.06	0.75	0.11	16.31	1.91	2.13	0.41
NAM54	5	0.12	0.03	2.3	0.11	0.55	0.05	0.86	0.09	20.42	2.74	3.15	0.41
NAM6	4	0.17	0.02	2.18	0.16	0.59	0.03	0.91	0.11	14.77	1.59	3.24	0.37
NAM64	4	0.18	0.05	1.57	0.11	0.47	0.06	0.74	0.09	17.59	4.13	2.45	0.22
NAM8	4	0.2	0.02	1.8	0.2	0.61	0.05	0.83	0.08	14.4	1.58	3.06	0.28
NAM9	4	0.11	0.02	2.13	0.16	0.68	0.04	0.92	0.13	21.71	6.27	2.94	0.5
RC	4	0.1	0.07	2	0.32	0.61	0.09	0.75	0.07	25.02	6.47	2.78	0.48

### Sheet: 2018-summary
Parameter	Min.	1st Qu.	Median	Mean	3rd Qu.	Max.
AqI	0.11	0.41	0.56	0.58	0.74	1.32
AqE	0.98	1.69	1.94	1.95	2.23	2.83
tqE	0.2	0.39	0.44	0.46	0.53	0.77
AqM	0.32	0.6	0.72	0.72	0.84	1.09
tqM	1.56	8.62	13.42	14.63	19.32	33.72
maxNPQ	2.22	3	3.27	3.25	3.5	3.93

### Sheet: 2019-summary
Parameter	Min.	1st Qu.	Median	Mean	3rd Qu.	Max.
AqI	0.01	0.12	0.16	0.16	0.2	0.25
AqE	1.32	1.83	2.04	2.01	2.24	2.82
tqE	0.38	0.54	0.59	0.6	0.67	0.87
AqM	0.56	0.76	0.84	0.84	0.92	1.14
tqM	9.45	14.62	16.74	17.98	21.39	32.44
maxNPQ	1.66	2.63	3	2.98	3.31	4.19
